# Rapid evolution of *Wolbachia* genomes in mosquito cell culture

**DOI:** 10.1101/2023.09.20.558649

**Authors:** Julien Martinez, Steve P. Sinkins

## Abstract

*Wolbachia* bacterial symbionts are widespread across arthropods where they cause reproductive manipulations and/or confer fitness benefits such as protection against viral pathogens. Their self-spreading ability coupled with their antiviral effect has been harnessed in health programmes to curb the transmission of dengue virus. Comparative genomics of *Wolbachia* strains has been a useful tool to understand the general trends in the evolution of the symbiont genome; however, short-term evolutionary processes occurring within hosts remain poorly explored. Understanding these short-term dynamics is necessary to provide a more complete picture of *Wolbachia* evolution and will inform ongoing *Wolbachia*-based disease control interventions. Here we generated six new mosquito cell lines by introducing a range of *Wolbachia* strains from *Drosophila* into the symbiont-free *Aedes albopictus* Aa23 cell line. Following transinfection, we tracked temporal variation in *Wolbachia* density and identified *de novo* mutations through re-sequencing of the symbiont genome. Several mutations were associated with major shifts in bacterial density. Moreover, signs of parallel evolution across cell lines, combined with an excess of non-synonymous mutations, indicate that *Wolbachia* evolution in cell culture is dominated by selective processes rather than genetic drift. Our results also provide new candidate genes likely to be involved in symbiont density regulation. Altogether, our study demonstrates that cell culture is a valuable tool to investigate symbiont short-term evolution, identify the genetic basis of bacterial density variation and for the generation of new higher-density variants for use in control programmes.
