## Supplementary material for "Rapid evolution of *Wolbachia* genomes in mosquito cell culture": Table S1

### Sheet: wAu_Aa23 cells_17 months
SNP analysis output / wAu from Aa23 cells sequenced 17 months post-transinfection
CHROM	POS	TYPE	REF	ALT	EVIDENCE	FTYPE	STRAND	NT_POS	AA_POS	EFFECT	LOCUS_TAG	GENE	PRODUCT
CP069055.1	175692	snp	T	C	C:775 T:23
CP069055.1	376351	snp	A	G	G:764 A:44
CP069055.1	1114791	snp	T	G	G:740 T:23
		variants found in the original sequencing data used to assemble the wAu reference genome (putative assembly error)
		within-sample polymorphism (putative assembly/sequencing error)

### Sheet: wAu_reference reads
SNP analysis output / wAu from Drosophila simulans isolate KB177 (reads used to assemble the reference genome)
CHROM	POS	TYPE	REF	ALT	EVIDENCE	FTYPE	STRAND	NT_POS	AA_POS	EFFECT	LOCUS_TAG	GENE	PRODUCT
CP069055.1	175692	snp	T	C	C:457 T:1
CP069055.1	376351	snp	A	G	G:558 A:1
CP069055.1	1114791	snp	T	G	G:630 T:0
		within-sample polymorphism (putative assembly/sequencing error)

### Sheet: wMel_Aa23 cells_27 months
SNP analysis output / wMel from Aa23 cells sequenced 27 months post-transinfection
CHROM	POS	TYPE	REF	ALT	EVIDENCE	FTYPE	STRAND	NT_POS	AA_POS	EFFECT	LOCUS_TAG	GENE	PRODUCT
CP046925.1	802139	snp	T	G	G:172 T:3	CDS	+	1277/1413	426/470	missense_variant c.1277T>G p.Leu426Arg	GQX67_04070		gas vesicle protein GvpG
		within-sample polymorphism

### Sheet: wMelCS_Aa23 cells_17 months
SNP analysis output / wMelCS from Aa23 cells sequenced 17 months post-transinfection
CHROM	POS	TYPE	REF	ALT	EVIDENCE	FTYPE	STRAND	NT_POS	AA_POS	EFFECT	LOCUS_TAG	GENE	PRODUCT
CP046924.1	411187	ins	G	GT	GT:158 G:0	CDS	+	384/939	128/312	frameshift_variant c.383dupT p.Val130fs	GQX68_02095		helix-turn-helix transcriptional regulator

### Sheet: wTei_reference reads
SNP analysis output / wTei from D. simulans isolate KB156 (reads used to assemble the reference genome)
CHROM	POS	TYPE	REF	ALT	EVIDENCE	FTYPE	STRAND	NT_POS	AA_POS	EFFECT	LOCUS_TAG	GENE	PRODUCT
CP069052.1	127018	snp	G	A	A:283 G:16
		within-sample polymorphism (putative assembly/sequencing error)

### Sheet: wTei_Aa23 cells_17 months
SNP analysis output / wTei from Aa23 cells sequenced 17 months post-transinfection
CHROM	POS	TYPE	REF	ALT	EVIDENCE	FTYPE	STRAND	NT_POS	AA_POS	EFFECT	LOCUS_TAG	GENE	PRODUCT
CP069052.1	127018	snp	G	A	A:295 G:5
		variants found in the original sequencing data used to assemble the wTei reference genome (putative assembly error)
		within-sample polymorphism (putative assembly/sequencing error)

### Sheet: wTro_Aa23 cells_17 months
SNP analysis output / wTro from Aa23 cells sequenced 17 months post-transinfection
CHROM	POS	TYPE	REF	ALT	EVIDENCE	FTYPE	STRAND	NT_POS	AA_POS	EFFECT	LOCUS_TAG	GENE	PRODUCT
wTro_1	71851	ins	C	CA	CA:38 C:0
wTro_1	71876	snp	G	A	A:50 G:1
wTro_1	136564	ins	G	GC	GC:14 G:0
wTro_1	169609	snp	A	G	G:75 A:0	CDS	+	271/1383	91/460	missense_variant c.271A>G p.Arg91Gly	wTro_00172		Response regulator PleD
wTro_3	4239	ins	T	TC	TC:60 T:0
wTro_4	57477	snp	A	G	G:41 A:0	CDS	-	254/342	85/113	missense_variant c.254T>C p.Leu85Ser	wTro_00414		Transposase, IS5 family, OrfB
wTro_4	58195	snp	A	G	G:18 A:0	CDS	-	25/387	9/128	synonymous_variant c.25T>C p.Leu9Leu	wTro_00415		Transposase, OrfA
wTro_5	15733	ins	T	TA	TA:19 T:0
wTro_5	65188	del	TG	T	T:83 TG:0	CDS	-	160/186	54/61	frameshift_variant c.160delC p.His54fs	wTro_00482		AAA family ATPase
wTro_7	13025	snp	T	C	C:39 T:0	CDS	+	25/387	9/128	synonymous_variant c.25T>C p.Leu9Leu	wTro_00541		Transposase, OrfA
wTro_7	13743	snp	T	C	C:35 T:0	CDS	+	254/342	85/113	missense_variant c.254T>C p.Leu85Ser	wTro_00542		Transposase, IS5 family, OrfB
wTro_7	37168	del	AC	A	A:12 AC:0	CDS	-	270/315	90/104	frameshift_variant c.270delG p.Cys91fs	wTro_00582	tuf2	Elongation factor Tu
wTro_8	5654	ins	T	TA	TA:60 T:0
wTro_8	81444	del	CG	C	C:24 CG:0
wTro_11	3865	snp	G	A	A:48 G:2
wTro_11	3897	ins	G	GT	GT:43 G:1
wTro_11	37098	del	AG	A	A:50 AG:0
wTro_11	37115	del	AC	A	A:43 AC:0
wTro_11	37132	ins	G	GTT	GTT:36 G:0
wTro_11	77873	ins	A	AT	AT:26 A:0
wTro_11	77883	snp	T	C	C:27 T:0
wTro_11	78601	snp	T	C	C:37 T:0	CDS	+	254/342	85/113	missense_variant c.254T>C p.Leu85Ser	wTro_00896		Transposase, IS5 family, OrfB
wTro_12	22103	del	AG	A	A:69 AG:0
wTro_12	22136	ins	G	GTT	GTT:47 G:0
wTro_12	22177	snp	G	A	A:43 G:3
wTro_12	24196	snp	G	A	A:53 G:2
wTro_12	24223	ins	G	GT	GT:41 G:0
wTro_12	24265	snp	G	A	A:49 G:3
wTro_13	74981	ins	A	AC	AC:69 A:0
wTro_13	75320	del	GA	G	G:15 GA:0
wTro_13	75331	del	CG	C	C:20 CG:0
wTro_13	80652	ins	A	AT	AT:36 A:0
wTro_13	80662	snp	T	C	C:35 T:0
wTro_13	81380	snp	T	C	C:28 T:0	CDS	+	254/342	85/113	missense_variant c.254T>C p.Leu85Ser	wTro_01071		Transposase, IS5 family, OrfB
wTro_13	138910	ins	C	CT	CT:46 C:2
wTro_13	193409	del	AG	A	A:10 AG:0	CDS	+	270/315	90/104	frameshift_variant c.270delG p.Cys91fs	wTro_01178	tuf1_2	Elongation factor Tu
		variants found in the original sequencing data used to assemble the wTro reference genome (putative assembly error)
		within-sample polymorphism (putative assembly error)
		intergenic repeat region

### Sheet: wTro_reference reads
SNP analysis output / wTro from Drosophila tropicalis (reads used to assemble the reference genome)
CHROM	POS	TYPE	REF	ALT	EVIDENCE	FTYPE	STRAND	NT_POS	AA_POS	EFFECT	LOCUS_TAG	GENE	PRODUCT
wTro_1	71808	snp	A	G	G:1392 A:78
wTro_1	71816	snp	C	T	T:1456 C:37
wTro_1	71851	ins	C	CA	CA:1247 C:3
wTro_1	71876	snp	G	A	A:1423 G:3
wTro_1	136564	ins	G	GC	GC:970 G:0
wTro_3	4239	ins	T	TC	TC:521 T:0
wTro_4	57477	snp	A	G	G:1357 A:4	CDS	-	254/342	85/113	missense_variant c.254T>C p.Leu85Ser	wTro_00414		Transposase, IS5 family, OrfB
wTro_4	57631	snp	A	T	T:1326 A:0	CDS	-	100/342	34/113	missense_variant c.100T>A p.Phe34Ile	wTro_00414		Transposase, IS5 family, OrfB
wTro_4	57794	ins	T	TA	TA:529 T:0
wTro_4	57843	ins	C	CT	CT:310 C:0	CDS	-	376/387	126/128	frameshift_variant c.376dupA p.Ser126fs	wTro_00415		Transposase, OrfA
wTro_4	58195	snp	A	G	G:1204 A:2	CDS	-	25/387	9/128	synonymous_variant c.25T>C p.Leu9Leu	wTro_00415		Transposase, OrfA
wTro_5	5455	snp	G	T	T:2181 G:141
wTro_5	5515	complex	TAA	CAG	CAG:2002 TAA:126
wTro_5	15733	ins	T	TA	TA:1623 T:1
wTro_5	65188	del	TG	T	T:1641 TG:0	CDS	-	160/186	54/61	frameshift_variant c.160delC p.His54fs	wTro_00482		AAA family ATPase
wTro_7	13025	snp	T	C	C:1169 T:0	CDS	+	25/387	9/128	synonymous_variant c.25T>C p.Leu9Leu	wTro_00541		Transposase, OrfA
wTro_7	13371	ins	T	TA	TA:292 T:0	CDS	+	377/387	126/128	frameshift_variant c.376dupA p.Ser126fs	wTro_00541		Transposase, OrfA
wTro_7	13425	ins	C	CT	CT:498 C:3
wTro_7	13589	snp	T	A	A:1225 T:1	CDS	+	100/342	34/113	missense_variant c.100T>A p.Phe34Ile	wTro_00542		Transposase, IS5 family, OrfB
wTro_7	13743	snp	T	C	C:1262 T:1	CDS	+	254/342	85/113	missense_variant c.254T>C p.Leu85Ser	wTro_00542		Transposase, IS5 family, OrfB
wTro_7	37168	del	AC	A	A:166 AC:0	CDS	-	270/315	90/104	frameshift_variant c.270delG p.Cys91fs	wTro_00582	tuf2	Elongation factor Tu
wTro_8	5654	ins	T	TA	TA:1886 T:13
wTro_8	81433	del	GA	G	G:154 GA:0
wTro_8	81444	del	CG	C	C:91 CG:0
wTro_11	3865	snp	G	A	A:896 G:10
wTro_11	3883	snp	C	T	T:977 C:14
wTro_11	3897	ins	G	GT	GT:929 G:2
wTro_11	4007	snp	G	A	A:1198 G:75
wTro_11	37098	del	AG	A	A:615 AG:0
wTro_11	37115	del	AC	A	A:367 AC:0
wTro_11	77873	ins	A	AT	AT:652 A:0
wTro_11	77883	snp	T	C	C:667 T:0
wTro_11	78229	ins	T	TA	TA:190 T:0	CDS	+	239/249	80/82	frameshift_variant c.238dupA p.Ser80fs	wTro_00895		Transposase, OrfA
wTro_11	78283	ins	C	CT	CT:332 C:1
wTro_11	78447	snp	T	A	A:818 T:1	CDS	+	100/342	34/113	missense_variant c.100T>A p.Phe34Ile	wTro_00896		Transposase, IS5 family, OrfB
wTro_11	78601	snp	T	C	C:894 T:4	CDS	+	254/342	85/113	missense_variant c.254T>C p.Leu85Ser	wTro_00896		Transposase, IS5 family, OrfB
wTro_12	22103	del	AG	A	A:2158 AG:0
wTro_12	22136	ins	G	GTT	GTT:2093 G:0
wTro_12	22177	snp	G	A	A:2585 G:61
wTro_12	24196	snp	G	A	A:3181 G:4
wTro_12	24223	ins	G	GT	GT:2779 G:5
wTro_12	24265	snp	G	A	A:3225 G:26
wTro_12	24283	snp	T	C	C:3177 T:61
wTro_12	24333	snp	G	A	A:3378 G:66
wTro_12	24394	snp	G	A	A:3205 G:37
wTro_13	74981	ins	A	AC	AC:678 A:0
wTro_13	75320	del	GA	G	G:102 GA:0
wTro_13	75331	del	CG	C	C:102 CG:0
wTro_13	80652	ins	A	AT	AT:452 A:0
wTro_13	80662	snp	T	C	C:487 T:0
wTro_13	81008	ins	T	TA	TA:143 T:0	CDS	+	239/249	80/82	frameshift_variant c.238dupA p.Ser80fs	wTro_01070		Transposase, OrfA
wTro_13	81062	ins	C	CT	CT:206 C:0
wTro_13	81226	snp	T	A	A:544 T:1	CDS	+	100/342	34/113	missense_variant c.100T>A p.Phe34Ile	wTro_01071		Transposase, IS5 family, OrfB
wTro_13	81380	snp	T	C	C:668 T:4	CDS	+	254/342	85/113	missense_variant c.254T>C p.Leu85Ser	wTro_01071		Transposase, IS5 family, OrfB
wTro_13	138910	ins	C	CT	CT:1198 C:6
wTro_13	193409	del	AG	A	A:425 AG:0	CDS	+	270/315	90/104	frameshift_variant c.270delG p.Cys91fs	wTro_01178	tuf1_2	Elongation factor Tu
		within-sample polymorphism (putative assembly/sequencing error)

### Sheet: wTri-2_Aa23 cells_22 months
SNP analysis output / wTri-2 from Aa23 cells sequenced 22 months post-transinfection
CHROM	POS	TYPE	REF	ALT	EVIDENCE	FTYPE	STRAND	NT_POS	AA_POS	EFFECT	LOCUS_TAG	GENE	PRODUCT
wTri_1	23381	snp	G	A	A:171 G:10
wTri_1	50438	complex	ATAAC	CTAA	CTAA:11 ATAAC:0
wTri_2	30651	ins	G	GA	GA:45 G:0
wTri_3	6219	ins	C	CT	CT:29 C:0
wTri_3	47979	snp	G	C	C:206 G:0	CDS	+	113/135	38/44	missense_variant c.113G>C p.Gly38Ala	wTri_00211		transposase
wTri_3	60634	ins	C	CT	CT:29 C:0
wTri_5	35301	del	TA	T	T:175 TA:0
wTri_6	8217	snp	T	G	G:13 T:0	CDS	+	817/996	273/331	missense_variant c.817T>G p.Phe273Val	wTri_00585		transposase
wTri_6	77861	del	TA	T	T:106 TA:0
wTri_6	138587	snp	G	A	A:146 G:0	CDS	+	1211/1305	404/434	missense_variant c.1211G>A p.Cys404Tyr	wTri_00710		hypothetical protein
wTri_6	138596	snp	T	C	C:153 T:1	CDS	+	1220/1305	407/434	missense_variant c.1220T>C p.Leu407Ser	wTri_00710		hypothetical protein
wTri_6	147624	snp	T	C	C:240 T:24
wTri_6	168210	del	AG	A	A:25 AG:0
wTri_6	168216	snp	T	G	G:37 T:0
wTri_6	168230	ins	C	CA	CA:53 C:0
wTri_6	211129	snp	T	C	C:462 T:33	CDS	-	255/456	85/151	synonymous_variant c.255A>G p.Glu85Glu	wTri_00778		PD-(D/E)XK nuclease family transposase
wTri_6	247112	snp	C	A	A:26 C:2
wTri_6	247876	del	AG	A	A:155 AG:0	CDS	-	332/396	111/131	frameshift_variant c.332delG p.Gly111fs	wTri_00821		Transcriptional regulator, putative
wTri_6	264102	del	GT	G	G:193 GT:2	CDS	-	1468/1506	490/501	frameshift_variant c.1468delA p.Thr490fs	wTri_00830		hypothetical protein
wTri_8	39154	ins	C	CT	CT:56 C:0
wTri_8	43024	ins	T	TA	TA:100 T:0	CDS	+	333/411	111/136	frameshift_variant c.332dupA p.Leu113fs	wTri_00889		putative transposase
wTri_8	121598	snp	C	A	A:36 C:0
wTri_8	122363	del	AG	A	A:132 AG:0
wTri_8	141549	ins	C	CG	CG:12 C:0
wTri_8	172520	del	CG	C	C:194 CG:0
wTri_8	216711	ins	G	GA	GA:59 G:0
wTri_8	253069	ins	A	ACC	ACC:175 A:1	CDS	+	117/216	39/71	frameshift_variant c.115_116dupCC p.Pro40fs	wTri_01101		hypothetical protein
wTri_8	349879	ins	C	CA	CA:932 C:0	CDS	+	113/174	38/57	frameshift_variant c.112_113insA p.Leu38fs	wTri_01190		hypothetical protein
		variants found in the original sequencing data used to assemble the wTri-2 reference genome (putative assembly error)
		within-sample polymorphism (putative assembly error)
		intergenic repeat region

### Sheet: wTri-2_reference reads
SNP analysis output / wTri-2 from Drosophila triauraria (reads used to assemble the reference genome)
CHROM	POS	TYPE	REF	ALT	EVIDENCE	FTYPE	STRAND	NT_POS	AA_POS	EFFECT	LOCUS_TAG	GENE	PRODUCT
wTri_1	23367	ins	A	AT	AT:600 A:13
wTri_1	23381	snp	G	A	A:661 G:12
wTri_1	27096	snp	T	C	C:764 T:64
wTri_1	27167	snp	A	G	G:706 A:68
wTri_1	50422	ins	G	GC	GC:221 G:0
wTri_1	50438	complex	ATAAC	CTAA	CTAA:84 ATAAC:0
wTri_1	50512	ins	C	CT	CT:982 C:1
wTri_1	121077	ins	C	CA	CA:670 C:0	CDS	+	113/579	38/192	frameshift_variant c.112_113insA p.Leu38fs	wTri_00102		IS630 family transposase ISWpi10
wTri_1	121116	ins	G	GAA	GAA:671 G:0	CDS	+	152/579	51/192	frameshift_variant c.151_152insAA p.Ala51fs	wTri_00102		IS630 family transposase ISWpi10
wTri_1	127850	snp	G	A	A:543 G:51
wTri_1	131549	snp	A	C	C:426 A:0	CDS	-	817/996	273/331	missense_variant c.817T>G p.Phe273Val	wTri_00117		transposase
wTri_2	30651	ins	G	GA	GA:703 G:0
wTri_2	30882	ins	A	AT	AT:483 A:1	CDS	+	114/138	38/45	frameshift_variant c.113_114insT p.Glu38fs	wTri_00152		transposase
wTri_2	31567	ins	C	CA	CA:368 C:0	CDS	+	301/318	101/105	frameshift_variant c.300dupA p.Cys101fs	wTri_00154		transposase
wTri_2	31633	snp	T	A	A:597 T:0	CDS	+	66/222	22/73	missense_variant c.66T>A p.Phe22Leu	wTri_00155		transposase
wTri_2	35071	snp	C	A	A:496 C:17
wTri_2	35121	ins	T	TA	TA:413 T:4
wTri_2	35210	snp	T	C	C:548 T:17
wTri_2	35265	snp	C	T	T:541 C:6
wTri_3	6219	ins	C	CT	CT:23 C:0
wTri_3	6525	complex	ATC	GTT	GTT:329 ATC:11
wTri_3	47979	snp	G	C	C:1005 G:4	CDS	+	113/135	38/44	missense_variant c.113G>C p.Gly38Ala	wTri_00211		transposase
wTri_3	60418	ins	G	GC	GC:254 G:0
wTri_3	60434	complex	ATAAC	CTAA	CTAA:82 ATAAC:0
wTri_3	60468	snp	T	C	C:417 T:3
wTri_3	60508	ins	C	CT	CT:780 C:1
wTri_3	60634	ins	C	CT	CT:885 C:0
wTri_3	68299	snp	A	G	G:544 A:2
wTri_3	68335	snp	A	T	T:507 A:0
wTri_3	127912	snp	N	G	G:10 N:0	assembly_gap	+			intergenic_region n.127912A>G
wTri_3	153361	snp	N	T	T:44 N:0	assembly_gap	+			intergenic_region n.153361A>T
wTri_3	157145	ins	T	TA	TA:773 T:6
wTri_3	157181	snp	T	C	C:935 T:2
wTri_5	16789	snp	A	G	G:509 A:32	CDS	+	243/444	81/147	synonymous_variant c.243A>G p.Glu81Glu	wTri_00418		PD-(D/E)XK nuclease family transposase
wTri_5	35023	del	AG	A	A:405 AG:20
wTri_5	35178	snp	A	G	G:531 A:47
wTri_5	35301	del	TA	T	T:347 TA:0
wTri_5	109803	complex	NNN	ATC	ATC:11 NNN:0	assembly_gap	+			intergenic_region n.109803_109805delAAAinsATC
wTri_5	110364	complex	NNN	GTC	GTC:10 NNN:0	assembly_gap	+			intergenic_region n.110364_110366delAAAinsGTC
wTri_5	122268	snp	N	A	A:9 N:0	assembly_gap	+			intergenic_region n.122268C>A
wTri_5	127617	mnp	NN	TG	TG:39 NN:0	assembly_gap	+			intergenic_region n.127617_127618delAAinsTG
wTri_6	4017	complex	AAA	TAAT	TAAT:110 AAA:0
wTri_6	4080	ins	A	AT	AT:112 A:0
wTri_6	4174	ins	A	AT	AT:33 A:0	CDS	-	205/231	69/76	frameshift_variant c.205_206insA p.Leu69fs	wTri_00580		hypothetical protein
wTri_6	8217	snp	T	G	G:504 T:1	CDS	+	817/996	273/331	missense_variant c.817T>G p.Phe273Val	wTri_00585		transposase
wTri_6	25546	snp	C	T	T:746 C:75	CDS	+	115/177	39/58	synonymous_variant c.115C>T p.Leu39Leu	wTri_00604		hypothetical protein
wTri_6	63200	complex	AAA	TAAT	TAAT:214 AAA:0
wTri_6	63263	ins	A	AT	AT:292 A:0
wTri_6	63357	ins	A	AT	AT:76 A:0
wTri_6	77861	del	TA	T	T:832 TA:0
wTri_6	127833	ins	T	TA	TA:693 T:0
wTri_6	127883	snp	T	C	C:310 T:5
wTri_6	127905	del	AG	A	A:11 AG:0
wTri_6	127911	snp	T	G	G:26 T:0
wTri_6	147608	snp	C	T	T:3479 C:22
wTri_6	147624	snp	T	C	C:3347 T:25
wTri_6	147901	snp	T	C	C:2869 T:26
wTri_6	167907	snp	C	T	T:933 C:85
wTri_6	168210	del	AG	A	A:173 AG:1
wTri_6	168216	snp	T	G	G:251 T:0
wTri_6	168230	ins	C	CA	CA:244 C:0
wTri_6	201540	complex	AAA	TAAT	TAAT:80 AAA:0
wTri_6	201603	ins	A	AT	AT:86 A:0
wTri_6	201697	ins	A	AT	AT:21 A:0
wTri_6	201940	snp	N	T	T:25 N:0	assembly_gap	+			intergenic_region n.201940A>T
wTri_6	211129	snp	T	C	C:849 T:45	CDS	-	255/456	85/151	synonymous_variant c.255A>G p.Glu85Glu	wTri_00778		PD-(D/E)XK nuclease family transposase
wTri_6	247112	snp	C	A	A:943 C:1
wTri_6	247165	del	GA	G	G:839 GA:0
wTri_6	247358	del	GT	G	G:988 GT:0	CDS	+	15/93	1930-05-01	frameshift_variant c.15delT p.Ala6fs	wTri_00819		Transposase, IS5 family, OrfA
wTri_6	247734	snp	A	T	T:250 A:3	CDS	+	186/396	62/131	missense_variant c.186A>T p.Leu62Phe	wTri_00820		Transposase, IS5 family, OrfB
wTri_6	247740	del	AC	A	A:80 AC:0	CDS	+	194/396	65/131	frameshift_variant c.194delC p.Pro65fs	wTri_00820		Transposase, IS5 family, OrfB
wTri_6	247876	del	AG	A	A:2171 AG:0	CDS	-	332/396	111/131	frameshift_variant c.332delG p.Gly111fs	wTri_00821		Transcriptional regulator, putative
wTri_6	264102	del	GT	G	G:457 GT:2	CDS	-	1468/1506	490/501	frameshift_variant c.1468delA p.Thr490fs	wTri_00830		hypothetical protein
wTri_8	38173	snp	A	T	T:907 A:0	CDS	-	66/222	22/73	missense_variant c.66T>A p.Phe22Leu	wTri_00881		transposase
wTri_8	38237	ins	A	AT	AT:807 A:1	CDS	-	1/222	1973-01-01	frameshift_variant&start_lost c.1dupA p.Met1fs	wTri_00882		transposase
wTri_8	38923	ins	C	CA	CA:693 C:2	CDS	-	113/138	38/45	frameshift_variant c.113_114insT p.Glu38fs	wTri_00884		transposase
wTri_8	39154	ins	C	CT	CT:625 C:0
wTri_8	43024	ins	T	TA	TA:2069 T:0	CDS	+	333/411	111/136	frameshift_variant c.332dupA p.Leu113fs	wTri_00889		putative transposase
wTri_8	54178	del	AG	A	A:159 AG:0	CDS	-	200/273	67/90	frameshift_variant c.200delC p.Pro67fs	wTri_00897		hypothetical protein
wTri_8	67269	ins	T	TA	TA:210 T:4
wTri_8	67288	snp	G	A	A:247 G:23
wTri_8	67381	snp	C	T	T:327 C:29
wTri_8	105390	ins	A	AT	AT:1116 A:0
wTri_8	105427	snp	T	C	C:1300 T:51
wTri_8	105480	snp	T	C	C:1441 T:121
wTri_8	105515	snp	A	G	G:1504 A:110
wTri_8	105535	snp	C	T	T:1493 C:98
wTri_8	121598	snp	C	A	A:429 C:2
wTri_8	121651	del	GA	G	G:350 GA:0
wTri_8	121844	del	GT	G	G:357 GT:0	CDS	+	15/93	1930-05-01	frameshift_variant c.15delT p.Ala6fs	wTri_00966		Transposase, IS5 family, OrfA
wTri_8	122220	snp	A	T	T:403 A:1	CDS	+	186/237	62/78	missense_variant c.186A>T p.Leu62Phe	wTri_00967		Transposase, IS5 family, OrfB
wTri_8	122226	del	AC	A	A:362 AC:0	CDS	+	194/237	65/78	frameshift_variant c.194delC p.Pro65fs	wTri_00967		Transposase, IS5 family, OrfB
wTri_8	122363	del	AG	A	A:801 AG:0
wTri_8	123530	snp	C	T	T:1255 C:42
wTri_8	123546	snp	T	C	C:1230 T:37
wTri_8	141457	ins	T	TA	TA:195 T:0
wTri_8	141473	snp	C	T	T:159 C:2
wTri_8	141535	snp	T	G	G:12 T:0
wTri_8	166910	snp	T	G	G:494 T:0	CDS	+	817/996	273/331	missense_variant c.817T>G p.Phe273Val	wTri_01010		transposase
wTri_8	172520	del	CG	C	C:565 CG:1
wTri_8	172666	snp	T	C	C:571 T:56
wTri_8	174985	ins	T	TA	TA:171 T:1	CDS	+	126/222	42/73	frameshift_variant c.125_126insA p.Phe43fs	wTri_01019		hypothetical protein
wTri_8	175121	del	CA	C	C:141 CA:0
wTri_8	212932	snp	N	A	A:75 N:0	CDS	+	10/831	4/276	missense_variant c.10C>A p.???4Asn	wTri_01062		reverse transcriptase, putative
wTri_8	216711	ins	G	GA	GA:599 G:0
wTri_8	217178	ins	A	AG	AG:193 A:0	CDS	+	350/399	117/132	frameshift_variant c.349_350insG p.Asn117fs	wTri_01067		transposase
wTri_8	251468	del	TC	T	T:114 TC:0	CDS	+	200/273	67/90	frameshift_variant c.200delC p.Pro67fs	wTri_01099		hypothetical protein
wTri_8	253069	ins	A	ACC	ACC:656 A:0	CDS	+	117/216	39/71	frameshift_variant c.115_116dupCC p.Pro40fs	wTri_01101		hypothetical protein
wTri_8	284042	snp	N	G	G:11 N:0	CDS	+	82/780	28/259	missense_variant c.82A>G p.???28Gly	wTri_01124		Rpn family recombination-promoting nuclease/putative transposase
wTri_8	327568	ins	T	TA	TA:26 T:0	CDS	+	206/231	69/76	frameshift_variant c.205_206insA p.Leu69fs	wTri_01169		hypothetical protein
wTri_8	327661	ins	C	CA	CA:92 C:0
wTri_8	327724	complex	TTT	ATTA	ATTA:89 TTT:0
wTri_8	349405	ins	T	TA	TA:1439 T:1	CDS	+	70/99	24/32	frameshift_variant c.69dupA p.Gly24fs	wTri_01188		hypothetical protein
wTri_8	349472	del	GC	G	G:1132 GC:0
wTri_8	349879	ins	C	CA	CA:3458 C:0	CDS	+	113/174	38/57	frameshift_variant c.112_113insA p.Leu38fs	wTri_01190		hypothetical protein
		within-sample polymorphism (putative assembly/sequencing error)
