## Supplementary material for "Rapid evolution of *Wolbachia* genomes in mosquito cell culture": Table S2

### Sheet: Sheet1
Method	Gene target	Forward primer	Reverse primer	Product size
endpoint PCR	Wolbachia surface protein (wsp)	TGGTCCAATAAGTGATGAAGAAAC	AAAAATTAAACGCTACTCCA	628 bp
	Octomom deletion (wMel, wMelCS, wMelPop)	AGCGCGGCATTATTAAAGCA	TATGCGCTTTCCTCAGGTCA	2,686 bp
	WD0508 (wMelCS)	TGCGGACAAGAAGTATCAAATGA	ACTGGTCGTTTGAGAGATAACA	228 bp
	WD0835 (wMel)	TCCACCGAAACTTCCAGACA	TCAGCACCATTCCAAACACC	297 bp
	WD0835 (wTri-2)	TGATGCCAGCAGACAAGAGA	CATACCCACCAGAGCCTACC	469 bp
	WD0221 (wTro)	AGTGATCCCTTGACAACCCA	ACTCCACCAATCTCAGCGTT	218 bp
qPCR	Wolbachia 16S rRNA	GAAAGCCTGATCCAGCCATG	CGGAGTTAGCCAGGACTTCT	111 bp
	Homothorax (accession: AALC636_001297)	TGGTCCTATATTGGCGAGCTA	TCGTTTTTGCAAGAAGGTCA	77 bp
	WD0513 (wMel, wMelCS, wMelPop)	TTAACCGGCCAGTCTTATCG	AGCATGTCCTCTCTGCCATC	197 bp
	WD0505 (wTei)	GCGTTATGGGTTCAGGGTTG	ATGCCCTGATACACTGTGCT	167 bp
	WD0508 SNP (wMelCS)	AGAGATTAAGGACCAAGAATTACGAGA	CCCTTTGCCACCTCTACTTTTAA	109 bp
	WD0835 SNP (wMel)	CACCGAACTTGCAAAAGAACGT	AGCATCATTCACAGAACCTTCA	82 bp
	WD0835 SNP (wTri-2)	CCAGCAGACAAGAGATACCAAC	GTCCAGCAAGTGATTCATCGTAA	120 bp
	WD0221 SNP (wTro)	AGTGATCCCTTGACAACCCA	CAGCATTAATACCTTGCACTCC	86 bp
